# COMPASS-mediated epigenetic regulation of transcription accelerates forgetting with age

**DOI:** 10.1101/2025.10.31.685883

**Authors:** Titas Sengupta, Rachel Kaletsky, Katherine Morillo, Shiyi Zhou, Abigail Brown, Katherine Novak, Yichen Weng, Patrick Dougherty, Amayel Ka, Coleen T. Murphy

## Abstract

The molecular regulation of forgetting and its acceleration with age are not understood. Here we discovered that active gene transcription, rather than solely mRNA translation, is required for forgetting. We found that the subunits of SET1/COMPASS, a conserved histone methyltransferase complex associated with active transcription, are upregulated in aged *C. elegans* neurons, mirroring their age-related increase in mammalian brain regions governing memory. Reduction of SET1/COMPASS components blocks forgetting in both young and old animals. Optogenetic manipulation, degron-mediated conditional knockdown, pharmacological and genetic inhibition, neuronal RNA-Seq, and neuronal chromatin profiling reveal that SET1/COMPASS promotes activity-dependent *de novo* transcription in an olfactory sensory neuron that erases the associative memory trace in downstream neurons via neuropeptide signaling, resulting in forgetting. Increased SET1/COMPASS-dependent chromatin accessibility at these loci primes transcription, accelerating forgetting with age. Rescue with human SET1A and an inhibitor of human COMPASS underscore the conservation of this pathway from worms to humans. Our results identify SET1/COMPASS-mediated *de novo* gene transcription as a mechanism of forgetting, implicating increased expression of COMPASS components as a conserved driver of cognitive decline with age.
