## Supplementary material for "COMPASS-mediated epigenetic regulation of transcription accelerates forgetting with age": Table S8

### Sheet: Sheet1
Supplementary Table 8: List of strains
Strain name	Genotype	Source
CQ810	crh-1(n3315); vIs69 [pCFJ90(Pmyo-2::mCherry + Punc-119::sid-1)] V	This study
CQ811	set-2 (ok952); wqEx152 [Prgef-1::set-2a + Pmyo-2::GFP]	This study
CQ812	set-2(ok952);wqEx95 [Prgef-1::set-2b +Pmyo-2::GFP]	This study
CQ813	set-2(ok952);wqEx96 [Podr-1::set-2b + Pmyo-2::GFP]	This study
LC108	vIs69 [pCFJ90(Pmyo-2::mCherry + Punc-119::sid-1)] V	CGC
MAH677	sid-1(qt9) V; sqIs71 [Prgef-1::GFP + Prgef-1::sid-1]	CGC
CQ844	set-2(ok952) 2X outcrossed	This study
IV183	ueEx104 [odr-3::unc-31sense::sl2mCherry, odr-3::unc-31antisense::sl2mCherry, unc-122::RFP]	S. Chalasani (The Salk Institute for Biological Studies, La Jolla, CA)
CQ757	wqIs7 [Prgef-1::his-58::GFP]	St. Ange et al. 2024
PY2417	oyIs44 [odr-1::RFP]	CGC
PY3404	oyIs48[ceh-36p::GFP]	J. Murray (UPenn)
CQ908	set-2 (ok952); wqEx156[Podr-1::SET1A+Pmyo-2::GFP]	This study
CQ909	set-2(ok952); wqIs7 [Prgef-1::his-58::GFP]	This study
CQ910	set-2(ok952); oyIs44 [odr-1::RFP]	This study
MT6308	eat-4(ky5)	CGC
AML105	wtfIs32 [str-2p::ChR2(H134R)::GFP +, myo-3p:mCherry],	CGC
CQ896	sid-1(qt9)V; wqEx120 [Podr-1(2.3kb)::sid-1::rab-3 UTR + Pmyo-2::GFP],	This study
CQ914	unc-119(ed3) III; ieSi38 [Psun-1::TIR1::mRuby::sun-1 3' UTR + Cbr-unc-119(+)] IV; set-2(syb9664): set-2::mIAA7::GFP]	This study
AML580	wtfIs491 [inx-1p::twk-18(gf)::mCherry + unc-122p::RFP	CGC
OH161	ttx-3 (ot22)	CGC
CMY02	set-2(syb9653): set-2::AID::GFP	This study
CQ958	set-2(ok952);vIs69 [pCFJ90(Pmyo-2::mCherry + Punc-119::sid-1)]	This study
CQ959	set-2(ok952); wtfIs32 [str-2p::ChR2(H134R)::GFP +, myo-3p:mCherry]	This study
CQ960	wqEx152 [Prgef-1::set-2a+Pmyo-2::GFP]	This study
