## Supplementary material for "COMPASS-mediated epigenetic regulation of transcription accelerates forgetting with age": Table S6

### Sheet: Differentially accessible WT  v
Peak id	baseMean	log2FoldChange	lfcSE	stat	pvalue	padj		Gene
WT_Mt_CEL_Young_ATAC_test_peak_12478	159.254	-1.22269	0.137692	-8.87985	6.69521806722116e-19	4.15712785011829e-14		WBGene00003882
WT_Mt_CEL_Young_ATAC_test_peak_12477	228.285	-0.914277	0.113854	-8.03025	9.72718423743871e-16	3.01985298243404e-11		WBGene00003882
WT_Mt_CEL_Young_ATAC_test_peak_12479a	200.539	-0.779633	0.0980283	-7.95315	1.81834586361014e-15	3.76343043391391e-11		WBGene00003882
WT_Mt_CEL_Young_ATAC_test_peak_12480	236.804	-0.86189	0.110517	-7.79873	6.25345505389764e-15	9.70708194378896e-11		WBGene00003882
WT_Mt_CEL_Young_ATAC_test_peak_12479c	179.632	-0.756305	0.123782	-6.10998	9.96419872900825e-10	1.16218199450186e-05		WBGene00003882
WT_Mt_CEL_Young_ATAC_test_peak_16677a	110.306	0.847533	0.139148	6.09086	1.12304391409563e-09	1.16218199450186e-05		WBGene00016681
WT_Mt_CEL_Young_ATAC_test_peak_16677b	104.591	0.836693	0.138625	6.03565	1.58328687428166e-09	1.40439807587175e-05		WBGene00016681
WT_Mt_CEL_Young_ATAC_test_peak_12479b	189.421	-0.785747	0.14091	-5.57622	2.45805472568927e-08	0.000190779		WBGene00003882
WT_Mt_CEL_Young_ATAC_test_peak_1874	346.523	0.64397	0.133442	4.82585	1.39409463279555e-06	0.00961786		WBGene00016561
WT_Mt_CEL_Young_ATAC_test_peak_40190	180.591	-0.401619	0.0861336	-4.66275	3.12012404654123e-06	0.0193732		WBGene00018376
