## Supplementary material for "COMPASS-mediated epigenetic regulation of transcription accelerates forgetting with age": Table S3

### Sheet: TGACTCA
Supplementary Table 3: Genes containing the TGACTCA motif 1 kb upstream of start site
C04E6.13
C07A12.2
C15C7.4
C33A12.4
C50E3.6
C54C6.5
F16B4.4
F16C3.1
F39B2.8
F48F5.6
F57C7.4
T06G6.12
T23F2.5
W02D9.10
W07E11.1
Y54G2A.41

### Sheet: TTACTCA
Supplementary Table 3: Genes containing the TTACTCA motif 1 kb upstream of start site
C06A1.2
C24A8.5
C30F2.2
E02A10.3
F33C8.2
F41E6.17
F43G6.8
F48F5.6
M03D4.3
M04B2.6
R04A9.9
R13A5.9
T02E9.5
T03G11.10
T06G6.12
Y22D7AL.16
ZC434.9
ZK512.7

### Sheet: AAATTCAT
Supplementary Table 3: Genes containing the AAATTCAT motif 1 kb upstream of start site
C02B4.4
C10C5.7
C18A11.2
C25G6.3
C54C6.4
C54C6.5
E04D5.5
F10E7.9
F13E6.2
F14F11.2
F16C3.1
F20D1.1
F29C4.2
F33C8.2
F41B4.2
F43G9.13
K08H10.10
M02D8.6
M03F8.5
R07E5.4
T03F6.9
T21C9.11
T22F3.8
Y43C5A.7
Y54G2A.41
ZK328.7

### Sheet: CATN3_4AAAT
Supplementary Table 3: Genes containing the CATN(3-4)AAAT motif 1 kb upstream of start site
B0286.1
C02B4.4
C04E6.13
C05C9.3
C05D11.5
C05D12.7
C05E7.3
C07A12.2
C08B6.4
C08F1.8
C10C5.7
C15C7.4
C17G1.2
C18A11.2
C18D11.1
C24A8.5
C25G6.3
C27B7.9
C30F12.1
C31H2.3
C33A12.4
C34D10.2
C35E7.4
C45B2.6
C54C6.4
C54C6.5
E02A10.3
E04D5.5
EGAP5.1
F08G12.8
F09E5.12
F10E7.9
F13E6.2
F16B4.4
F16C3.1
F19G12.9
F20D1.1
F23C8.13
F26F12.3
F26F12.8
F28F9.3
F30H5.5
F31E3.2
F33C8.2
F39B2.8
F43C9.2
F43G9.13
F47B8.2
F48E3.4
F48F5.6
F52B10.3
F53C11.4
F54G2.1
F56F10.2
F57C7.4
F58B4.3
F58H1.7
H18N23.2
K02A6.2
K02E2.6
K03B4.4
K07C11.3
K07D4.9
K08H10.10
K10C9.3
M03C11.1
M03F8.5
M04D8.7
M153.4
M7.12
R102.2
R11.2
R13A1.5
T02D1.4
T03F6.9
T03G11.10
T04A8.18
T04C12.3
T05E11.9
T06G6.12
T09B4.5
T13F3.6
T14G11.1
T20B3.14
T21C9.11
T22F3.8
T23B7.3
T23F2.5
T27C4.1
T28D6.5
W04A8.4
W10G11.3
Y116A8C.40
Y12A6A.2
Y22D7AL.16
Y43C5A.7
Y43F8B.2
Y43F8C.3
Y53G8AM.7
Y6B3B.7
Y70D2A.1
Y71H2AM.10
Y7A5A.7
Y95B8A.12
ZC13.2
ZC443.4
ZC449.4
ZK1067.4
ZK1073.1
ZK228.3
ZK287.4
ZK328.7
